# Tabula Glycine: The whole-soybean single-cell resolution transcriptome atlas

**DOI:** 10.1101/2024.07.08.602332

**Authors:** Sergio Alan Cervantes-Pérez, Sandra Thibivilliers, Sahand Amini, Julie M. Pelletier, Ian Meyer, Hengping Xu, Sutton Tennant, Pengchong Ma, Chandler M. Sprueill, Andrew D. Farmer, Jeremy E. Coate, Hilde Nelissen, Qiuming Yao, Olivier C. Martin, Erik J. Amézquita, Robert B. Goldberg, John J. Harada, Marc Libault

## Abstract

Soybean (*Glycine max*) is an essential source of protein and oil with high nutritional value for human and animal consumption. To enhance our understanding of soybean biology, it is essential to have accurate information regarding the expression of each of its 55,897 protein-coding genes. Here, we present “Tabula Glycine”, the soybean single-cell resolution transcriptome atlas. This atlas is composed of single-nucleus RNA-sequencing data of nearly 120,000 nuclei isolated from 10 different *Glycine max* organs and morphological structures comprising the entire soybean plant. These nuclei are grouped into 157 different clusters based on their transcriptomic profiles. Among genes, the pattern of activity of transcription factor genes is sufficient to define most cell types and their organ/morphological structure of origin, suggesting that transcription factors are key determinants of cell identity and function. This unprecedented level of resolution makes the Tabula Glycine a unique resource for the plant and soybean communities.
