## Supplementary material for "Tabula Glycine: The whole-soybean single-cell resolution transcriptome atlas": Table S1

### Sheet: Table.S1
Table.S1. General sNucRNA-seq statistics for each organ composing Tabula Glycine.
Organ	Number of cells	mean # UMIs/nucleus	Mean # expressed genes/nucleus	Total # expressed genes
Nodule	7830	1059	647	37119
Root	14369	1949	1363	42391
Shoot Apical Meristem	8108	2326	1670	42994
Trifoliate leaf	11251	1532	1120	43984
Unifoliate leaf	10677	3144	2026	41548
Floral bud	9728	1531	1174	42811
Green pod	4703	5027	2923	41463
Seed heart stage	17417	4844	3145	47309
Seed early cotyledon stage	12288	4214	2875	46545
Seed mid-maturation stage	20154	2955	1900	43356
