## Supplementary material for "Tabula Glycine: The whole-soybean single-cell resolution transcriptome atlas": Table S2

### Sheet: Table.S2
Table S2. Tabula Glycine cluster complexity summary
Tissue	Cluster number	Annotation	# Nuclei in the cluster	Predicted coverage(%)	#UMIs/nucleus	#Expressed genes/nucleus
Seed mid-maturation stage	Cluster1	Epidermis	437	96.9	2842.27	1921.88
Seed mid-maturation stage	Cluster2	Epidermis	105	91.8	4112.63	2553.71
Seed mid-maturation stage	Cluster3	Epidermis	728	98.3	3080.01	2046.59
Seed mid-maturation stage	Cluster4	Epidermis	239	95.8	4208.09	2721.95
Seed mid-maturation stage	Cluster5	Cell cycle	445	97.8	3540.07	2485.3
Seed mid-maturation stage	Cluster6	Embryo	2176	99.4	2475.44	1675.82
Seed mid-maturation stage	Cluster7	Cotyledon vascular	2792	99.6	2989.24	1957.06
Seed mid-maturation stage	Cluster8	Cotyledon vascular	230	94.6	3007.6	1910.12
Seed mid-maturation stage	Cluster9	Endosperm	135	92.6	3950.47	2530.79
Seed mid-maturation stage	Cluster10	Seed filling	2856	99.7	3843.32	2348.21
Seed mid-maturation stage	Cluster11	Seed filling	2435	99.3	4136.69	2458.73
Seed mid-maturation stage	Cluster12	Seed filling	1869	99.5	3176.08	2160.12
Seed mid-maturation stage	Cluster13	Seed filling	464	96.1	3159.33	2015.24
Seed mid-maturation stage	Cluster14	Unknown	3668	99.4	1257.17	839.406
Seed mid-maturation stage	Cluster15	Unknown	718	98.5	2778.32	1833.45
Seed mid-maturation stage	Cluster16	Unknown	570	98.5	3364.53	2228.18
Seed mid-maturation stage	Cluster17	Unknown	287	96.2	3926.82	2494.26
Seed cotyledon stage	Cluster1	Epidermis	1361	99.2	3472.5	2464
Seed cotyledon stage	Cluster2	Outer integument	2024	99.5	4581.98	2948.57
Seed cotyledon stage	Cluster3	Outer integument	654	98.4	3921.08	2705.35
Seed cotyledon stage	Cluster4	Inner integument	1325	98.5	2431.96	1684.97
Seed cotyledon stage	Cluster5	Endothelium	562	97.7	3841.56	2598.49
Seed cotyledon stage	Cluster6	Hilum	550	97.2	3495.57	2446.53
Seed cotyledon stage	Cluster7	Suspensor	577	96.9	2292.83	1673.44
Seed cotyledon stage	Cluster8	Cell cycle	811	99.1	5644.54	3667.45
Seed cotyledon stage	Cluster9	Dividing cells	684	98.8	6850.68	4153.74
Seed cotyledon stage	Cluster10	Embryo	1199	99.3	4182.05	2910.72
Seed cotyledon stage	Cluster11	Embryo	425	97.9	4644.26	3122.72
Seed cotyledon stage	Cluster12	Embryo	303	96	3467.63	2466.95
Seed cotyledon stage	Cluster13	Endosperm	711	99.2	10104.1	5881.1
Seed cotyledon stage	Cluster14	Vascular cells	89	87.6	4968.15	3133.81
Seed cotyledon stage	Cluster15	Unknown	1012	97.4	1636.07	1273.62	Average UMI# in seed cotyledon stage clusters	2875.43
Seed heart stage	Cluster1	Epidermis	2038	99.4	3258	2333.75
Seed heart stage	Cluster2	Epidermis	737	98.7	4030.02	2686.41
Seed heart stage	Cluster3	Outer integument	2230	99.6	4352.2	2927.02
Seed heart stage	Cluster4	Outer integument	1813	99.6	4752.5	3022.85
Seed heart stage	Cluster5	Outer integument	1167	99.2	4475.57	3011.39
Seed heart stage	Cluster6	Inner integument	1281	98.6	2468.33	1752.35
Seed heart stage	Cluster7	Endothelium	1138	99.2	4897.53	3170.1
Seed heart stage	Cluster8	Hilum	442	97.9	3952.95	2812.41
Seed heart stage	Cluster9	Hilum	410	97.5	3921.68	2730.44
Seed heart stage	Cluster10	Suspensor	377	97.7	4622.88	3122.21
Seed heart stage	Cluster11	Cell cycle	1244	99.5	6005.72	3807.9
Seed heart stage	Cluster12	Dividing cells	785	99.3	7814.18	4694.01
Seed heart stage	Cluster13	Embryo	1325	99.4	4620.63	3198.72
Seed heart stage	Cluster14	Endosperm	1084	99.4	10946.7	6117.1
Seed heart stage	Cluster15	Vascular cells	62	86	5550.19	3416.5
Seed heart stage	Cluster16	Unknown	851	98.9	4902	3194.39
Seed heart stage	Cluster17	Unknown	338	95.9	3419.34	2407.22
Seed heart stage	Cluster18	Unknown	95	59.6	1187.94	987.074	Average UMI# in seed heart stage clusters	3077.32
Green pod	Cluster1	Epidermis	299	93.8	2538.42	1671.88
Green pod	Cluster2	Epidermis	170	96.4	7707.57	4141.74
Green pod	Cluster3	Senescing cells	704	98.8	5946.84	3215.81
Green pod	Cluster4	Cell cycle	25	72.1	8524.84	4438.32
Green pod	Cluster5	Mesophyll cells	506	98.7	6106.99	3538.61
Green pod	Cluster6	Mesophyll cells	384	97.5	4320.27	2698.73
Green pod	Cluster7	Bundle sheath	301	94	2717.12	1830.53
Green pod	Cluster8	Bundle sheath	142	86.1	3633.82	2152.76
Green pod	Cluster9	Vascular cells	291	95.5	4075.78	2465.22
Green pod	Cluster10	Vascular cells	87	91.1	7177.44	3773.91
Green pod	Cluster11	Guard cells	91	81.1	4492.79	2669.19
Green pod	Cluster12	Unknown	1044	99.4	6970.85	3894.46
Green pod	Cluster13	Unknown	659	96.9	2410.88	1711.6
Flower bud	Cluster1	Epidermis	1084	97.9	1399.52	1112.8
Flower bud	Cluster2	Epidermis	462	94.7	1442.62	1080.36
Flower bud	Cluster3	Epidermis	330	93.4	1882.81	1381.26
Flower bud	Cluster4	Epidermis	271	90.4	1484.85	1158.29
Flower bud	Cluster5	Cortex	2013	98.9	1468.26	1158.24
Flower bud	Cluster6	Cell cycle	693	96.9	1633.87	1282.75
Flower bud	Cluster7	Dividing cells	523	95.6	1687.63	1293.29
Flower bud	Cluster8	Floral meristem	138	79.7	1747.28	1261.08
Flower bud	Cluster9	Floral meristem	614	95.1	1378.31	957.816
Flower bud	Cluster10	Mesophyll cells	1644	98.7	1573.45	1201.48
Flower bud	Cluster11	Procambium	1214	98.2	1573.36	1217.64
Flower bud	Cluster12	Xylem	37	33.7	1766.62	1284.32
Flower bud	Cluster13	Parenchyma	198	83.4	1464.03	1108.98
Flower bud	Cluster14	Unknown	58	43.8	1347.64	1037.43
Flower bud	Cluster15	Unknown	252	86.8	1725.38	1178.5
Flower bud	Cluster16	Unknown	197	83.1	1326.09	1072.97
SAM	Cluster1	Epidermis	1012	98.1	2001.13	1525.24
SAM	Cluster2	Epidermis	292	93.2	2211.19	1550.53
SAM	Cluster3	Epidermis	229	92.8	2945.35	2045.53
SAM	Cluster4	Guard cells	153	84.9	2434.07	1711.19
SAM	Cluster5	Cortex	1175	97.8	1757.17	1369.15
SAM	Cluster6	Cortex	263	94.7	3061.24	2174.38
SAM	Cluster7	Cell cycle	861	97.9	2591.66	1903.17
SAM	Cluster8	Dividing cells	468	94.7	1949.51	1453.63
SAM	Cluster9	Shoot meristematic cells	124	86.9	3596.6	1999.34
SAM	Cluster10	Shoot meristematic cells	94	68.9	1773.37	1340.3
SAM	Cluster11	Shoot meristematic cells	87	82	3308.95	1911.54
SAM	Cluster12	Mesophyll cells	1398	99	2535.26	1843.67
SAM	Cluster13	Companion cells	180	85.6	2240.06	1616.84
SAM	Cluster14	Vascular cells	1004	98.1	2288.99	1704.77
SAM	Cluster15	Vascular cells	210	88.4	2424.19	1653.42
SAM	Cluster16	Vascular cells	130	85.7	3181.45	2041.66
SAM	Cluster17	Parenchyma	275	92.9	2382.8	1721.21
SAM	Cluster18	Unknown	70	64.1	2119.73	1515.54
SAM	Cluster19	Unknown	50	59.8	3082.74	1977.46
SAM	Cluster20	Unknown	33	50.2	3057.18	1954.39
Trifoliate leave	Cluster1	Epidermis	880	97.3	1414.95	1051.36
Trifoliate leave	Cluster2	Epidermis	317	93	1893.4	1259.13
Trifoliate leave	Cluster3	Epidermis	355	93.2	1421.49	1059.8
Trifoliate leave	Cluster4	Guard cells	174	72.3	1444.41	1090.4
Trifoliate leave	Cluster5	Hydathode cells	29	29	1552.9	1171.62
Trifoliate leave	Cluster6	Senescing cells	398	95.5	2152.53	1475.7
Trifoliate leave	Cluster7	Mesophyll cells	963	98	1551.85	1136.83
Trifoliate leave	Cluster8	Mesophyll cells	1851	98.6	1398.56	1032.06
Trifoliate leave	Cluster9	Mesophyll cells	1956	99	1202.95	899.556
Trifoliate leave	Cluster10	Mesophyll cells	1339	98.5	1335.53	1009.33
Trifoliate leave	Cluster11	Bundle sheath	1108	98.4	1836.82	1322.32
Trifoliate leave	Cluster12	Bundle sheath	1170	98.4	1894.74	1364.15
Trifoliate leave	Cluster13	Vascular cells	285	91.8	1545.31	1164.05
Trifoliate leave	Cluster14	Companion cells	385	94.9	1915.06	1363.47
Trifoliate leave	Cluster15	Unknwon	41	47	2022.07	1426.07
True leave	Cluster1	Epidermis	1212	99	2648.22	1793.12
True leave	Cluster2	Epidermis	1249	99	2581.28	1773.76
True leave	Cluster3	Epidermis	268	95	2851.47	1890.24
True leave	Cluster4	Epidermis	514	97.6	2689.02	1817.91
True leave	Cluster5	Guard cells	156	88.3	2274.85	1595.78
True leave	Cluster6	Senescing cells	201	92.9	3916.7	2514.79
True leave	Cluster7	Senescing cells	145	91.2	3851.97	2358.57
True leave	Cluster8	Cell cycle	1827	99.5	3774.58	2399.35
True leave	Cluster9	Mesophyll cells	200	92.7	2998.07	1879.04
True leave	Cluster10	Mesophyll cells	762	98.7	2919.86	1791.42
True leave	Cluster11	Mesophyll cells	1294	99.3	3221.45	2014.73
True leave	Cluster12	Bundle sheath	930	98.8	3244.03	2089.73
True leave	Cluster13	Bundle sheath	595	98	3308.83	2195.39
True leave	Cluster14	Companion cells	408	97	3355.61	2150.78
True leave	Cluster15	Vascular cells	313	95.3	2807.22	1889.63
True leave	Cluster16	Unkwnon	156	76.7	4019.01	2445.95
Nodule	ClusterA	Inner/outer cortex	1321	98.6	770.086	568.631
Nodule	ClusterB	Inner/outer cortex	1323	96.7	835.486	616.277
Nodule	ClusterC	Vascular endodermis	115	79.1	808.43	605.114
Nodule	ClusterD	Sclereid layer cells	21	34.4	1411.91	502.773
Nodule	ClusterE	Vascular bundle	509	95.8	739.33	544.613
Nodule	ClusterF	Infection zone	1093	98.9	2141.11	977.797
Nodule	ClusterG	Infection zone	517	98	1893.91	950.215
Nodule	ClusterH	Infection zone	458	96	923.376	449.917
Nodule	ClusterI	Stressed cells	236	89.3	878.72	570.013
Nodule	ClusterJ	Uninfected cells	1645	98.9	736.893	537.23
Nodule	ClusterK	Uninfected cells	592	97.1	849.654	599.764	Average UMI# in nodules	629.304
Root	Cluster1	Epidermis	1320	98.2	1814.95	1288.87
Root	Cluster2	Epidermis	1966	99.1	2094.51	1437.89
Root	Cluster3	Epidermis	153	91	3174.69	1859.1
Root	Cluster4	Epidermis	302	91.3	1514	1057.46
Root	Cluster5	Dividing	1633	98.7	1776.57	1320.76
Root	Cluster6	Dividing	470	95.7	2024.56	1504.53
Root	Cluster7	Cortex	739	97.7	2278.8	1511.92
Root	Cluster8	Cortex	1439	99.1	2484.38	1662.15
Root	Cluster9	Cortex	1839	99.1	2278.99	1500.73
Root	Cluster10	Endodermis	759	97.4	1809.09	1290.33
Root	Cluster11	Endodermis	123	79.8	1675.61	1217.79
Root	Cluster12	Cambium	2119	97.9	1337.95	1066.14
Root	Cluster13	Pericycle	995	97.9	1734.53	1248.78
Root	Cluster14	Xylem	164	86.9	2628.63	1556.6
Root	Cluster15	Phloem	89	57.5	1405.13	995.472
Root	Cluster16	Phloem	259	90.4	2103.66	1320.11
