## Supplementary material for "Tabula Glycine: The whole-soybean single-cell resolution transcriptome atlas": Table S4

### Sheet: SAM
Table.S4. Collection of cell-type marker genes used to functionally annotate the sNucRNA-seq clusters from the soybean shoot apical meristem (SAM), true leave, trifoliate leave, floral bud, green pod, and seeds at three developmental stages (i.e., heart, cotyledon, and mid-maturation). Soybean seed LCM-associated abbreviations: Heart stage across different compartments: hrt; Cotyledon Stage acros…
A. thaliana ID	G. max ortholog ID	Functional annotation	Cluster # in Tabula Glycine	Reference
AT5G25610	Glyma.04G079600	Epidermal	1,2,3	Neumann et al., 2022
AT5G25610	Glyma.06G081100	Epidermal	1,2,3	Neumann et al., 2022
AT2G26250	Glyma.04G057800	Epidermal	1,2,3	Zhang et al., 2021
AT2G26250	Glyma.06G058500	Epidermal	1,2,3	Zhang et al., 2021
AT1G72970	Glyma.10G172600	Epidermal	1,2,3	Zhang et al., 2021
AT2G42840	Glyma.02G287400	Epidermal	1,2,3	Zhang et al., 2021
AT2G42840	Glyma.08G309700	Epidermal	1,2,3	Zhang et al., 2021
AT2G42840	Glyma.18G106400	Epidermal	1,2,3	Zhang et al., 2021
AT2G47240	Glyma.02G010300	Epidermal	1,2,3	Neumann et al., 2022
AT4G29030	Glyma.03G170900	Epidermal	1,2,3	Neumann et al., 2022
AT4G29030	Glyma.10G043100	Epidermal	1,2,3	Neumann et al., 2022
AT2G38540	Glyma.18G210900	Epidermal	1,2,3	Neumann et al., 2022
AT5G23940	Glyma.16G180500	Epidermal	1,2,3	Zhang et al., 2021
AT2G26910	Glyma.05G011900	Guard cells	4	Bessire et al., 2011
AT4G37870	Glyma.09G203500	Guard cells	4	Penfield et al., 2012
AT3G61680	Glyma.19G255100	Guard cells	4	Chang et al., 2023
AT5G28640	Glyma.10G164100	Cortex	5,6	Neumann et al., 2022
AT5G28640	Glyma.19G246600	Cortex	5,6	Neumann et al., 2022
AT5G28640	Glyma.20G226500	Cortex	5,6	Neumann et al., 2022
AT5G54640	Glyma.12G215500	Cell cycle	7	Berrio et al., 2022
AT5G54640	Glyma.13G286000	Cell cycle	7	Berrio et al., 2022
AT1G07370	Glyma.18G067800	Cell cycle	7	Berrio et al., 2022
AT3G27060	Glyma.16G056300	Cell cycle	7	Zhang et al., 2021
AT3G27060	Glyma.19G091400	Cell cycle	7	Zhang et al., 2021
AT1G44110	Glyma.04G246600	Cell cycle	7	Zhang et al., 2021
AT1G44110	Glyma.06G116100	Cell cycle	7	Zhang et al., 2021
AT3G25980	Glyma.11G061300	Cell cycle	7	Zhang et al., 2021
AT3G25980	Glyma.18G009900	Cell cycle	7	Zhang et al., 2021
AT5G55520	Glyma.05G215500	Niche cells	8	Jean-Baptiste et al., 2019, Denyer et al., 2019
AT4G23800	Glyma.08G021700	Niche cells	8	Denyer et al., 2019; Schulse et al., 2019
AT4G23800	Glyma.08G325200	Niche cells	8	Denyer et al., 2019; Schulse et al., 2019
AT1G13710	Glyma.01G061100	SMC	9,10,11	Zhang et al., 2021
AT1G13710	Glyma.02G119600	SMC	9,10,11	Zhang et al., 2021
AT1G26780	Glyma.01G049600	SMC	9,10,11	Zhang et al., 2021
AT1G26780	Glyma.20G034100	SMC	9,10,11	Zhang et al., 2021
AT3G01500	Glyma.19G007700	Mesophyl	12	Berrio et al., 2022
AT3G01500	Glyma.05G007100	Mesophyl	12	Berrio et al., 2022
AT5G38420	Glyma.19G046800	Mesophyl	12	Zhang et al., 2021
AT2G39470	Glyma.10G290700	Mesophyl	12	Zhang et al., 2021
AT4G12970	Glyma.08G345100	Mesophyl	12	Berrio et al., 2022
AT1G77760	Glyma.06G109200	Mesophyl	12	Olas and Wahl, 2019
AT1G22710	Glyma.10G217900	Companion cells	13	Zhang et al., 2021
AT5G02600	Glyma.03G174100	Companion cells	13	Zhang et al., 2021
AT5G02600	Glyma.19G175100	Companion cells	13	Zhang et al., 2021
AT5G49660	Glyma.04G088700	Companion cells	13	Zhang et al., 2021
AT5G49660	Glyma.06G090700	Companion cells	13	Zhang et al., 2021
AT1G79430	Glyma.08G163500	Companion cells	13	Bonke et al., 2003
AT1G79430	Glyma.15G263700	Companion cells	13	Bonke et al., 2003
AT5G06850	Glyma.02G176700	Companion cells	13	Berrio et al., 2022
AT1G07640	Glyma.13G335200	Vascular cells I	14	Zhang et al., 2021
AT1G07640	Glyma.15G039300	Vascular cells I	14	Zhang et al., 2021
AT1G64625	Glyma.10G173500	Vascular cells I	14	Zhang et al., 2021
AT2G21050	Glyma.04G004800	Vascular cells I	14	Zhang et al., 2021
AT2G21050	Glyma.06G004500	Vascular cells I	14	Zhang et al., 2021
AT2G21050	Glyma.12G030900	Vascular cells I	14	Zhang et al., 2021
AT5G60490	Glyma.11G148100	Vascular cells II	15&16	Zhang et al., 2021
AT5G60490	Glyma.12G173800	Vascular cells II	15&16	Zhang et al., 2021
AT5G60490	Glyma.13G327100	Vascular cells II	15&16	Zhang et al., 2021
DOES NOT APPLY	Glyma.06G065000	Vascular cells II	15&16	MC root*
DOES NOT APPLY	Glyma.04G063800	Vascular cells II	15&16	MC root*
AT1G52700	Glyma.13G363000	Parenchyma	17	Neumann et al., 2022
AT1G19630	Glyma.04G030100	Parenchyma	17	Neumann et al., 2022

### Sheet: Unifoliate leaf
A. thaliana ID	G. max ortholog ID	Functional annotation	Cluster # in Tabula Glycine	Reference
AT1G01120	Glyma.03G260300	Epidermal/pavement	1,2,3,4	Maeda et al., 2023
AT1G68530	Glyma.10G274400	Epidermal	1,2,3,4	Kim et al., 2021
AT1G68530	Glyma.20G115500	Epidermal	1,2,3,4	Kim et al., 2021
AT1G27950	Glyma.11G251100	Epidermal	1,2,3,4	Berrio et al., 2022
AT1G27950	Glyma.18G005800	Epidermal	1,2,3,4	Berrio et al., 2022
AT2G26250	Glyma.04G057800	Epidermal/pavement	1,2,3,4	Maeda et al., 2023
AT2G26250	Glyma.06G058500	Epidermal/pavement	1,2,3,4	Maeda et al., 2023
AT5G13930	Glyma.19G105100	Epidermal/Adaxial	1	Berrio et al., 2022
AT3G24140	Glyma.02g129100	Guard cells	5	Kim et al., 2021
AT4G11330	Glyma.05G211000	Guard cells	5	Kim et al., 2021
AT4G11330	Glyma.08G017400	Guard cells	5	Kim et al., 2021
AT5G65590	Glyma.01G021100	Guard cells	5	Lopez-Anido et al., 2021
AT5G65590	Glyma.09G201000	Guard cells	5	Lopez-Anido et al., 2021
AT2G46400	Glyma.03G256700	Senescing cells	6,7	Zhang et al., 2020
AT2G46400	Glyma.06G125600	Senescing cells	6,7	Zhang et al., 2020
AT4G23810	Glyma.08G021900	Senescing cells	6,7	Procko et al., 2022
AT5G54640	Glyma.12G215500	Cell cycle	8	Berrio et al., 2022
AT5G54640	Glyma.13G286000	Cell cycle	8	Berrio et al., 2022
AT1G07370	Glyma.18G067800	Cell cycle	8	Berrio et al., 2022
AT4G12970	Glyma.08G345100	Mesophyl	9,10,11	Berrio et al., 2022
AT1G19150	Glyma.09G071400	Mesophyl	9,10,11	Maeda et al., 2023
AT1G19150	Glyma.15G179400	Mesophyl	9,10,11	Maeda et al., 2023
AT2G05100	Glyma.02G305400	Mesophyl	9,10,11	Kim et al., 2021
AT1G67740	Glyma.05G172300	Mesophyl	9,10,11	Berrio et al., 2022
AT1G67740	Glyma.11G245400	Mesophyl	9,10,11	Berrio et al., 2022
AT3G01500	Glyma.05G007100	Mesophyl	9,10,11	Berrio et al., 2022
AT3G01500	Glyma.19G007700	Mesophyl	9,10,11	Berrio et al., 2022
AT3G50820	Glyma.01G180800	Mesophyl	9,10,11	Berrio et al., 2022
AT3G50820	Glyma.11G061300	Mesophyl	9,10,11	Berrio et al., 2022
AT5G38420	Glyma.19G046800	Mesophyl	9,10,11	Maeda et al., 2023
AT4G02700	Glyma.10G028900	Bundle sheath	12,13	Kim et al., 2021
AT1G23090	Glyma.20G017100	Bundle sheath	12,13	Kim et al., 2021
AT5G10180	Glyma.11G238400	Bundle sheath	12,13	Berrio et al., 2022
AT4G02700	Glyma.03G156700	Bundle sheath	12,13	Kim et al., 2021
AT1G22710	Glyma.10G217900	Companion cells	14	Kim et al., 2021
AT5G46240	Glyma.15G094600	Companion cells	14	Kim et al., 2021
AT1G56430	Glyma.03G231200	Companion cells	14	Kim et al., 2021
AT1G56430	Glyma.19G228400	Companion cells	14	Kim et al., 2021
AT1G79430	Glyma.08G163500	Companion cells	14	Bonke et al., 2003
AT1G79430	Glyma.15G263700	Companion cells	14	Bonke et al., 2003
AT5G02600	Glyma.03G174100	Companion cells	14	Berrio et al., 2022
AT5G02600	Glyma.19G175100	Companion cells	14	Berrio et al., 2022
AT5G06850	Glyma.02G176700	Companion cells	14	Berrio et al., 2022
AT2G39890	Glyma.18G031300	Vascular/Phloem parenchyma	15	Kim et al., 2021
AT4G08290	Glyma.04G251000	Vascular/Phloem parenchyma	15	Kim et al., 2021
AT2G40900	Glyma.03G122200	Vascular/Phloem parenchyma	15	Kim et al., 2021
AT2G40900	Glyma.19G126400	Vascular/Phloem parenchyma	15	Kim et al., 2021
AT1G44800	Glyma.04G250600	Vascular/Phloem parenchyma	15	Kim et al., 2021
AT5G64700	Glyma.06G149500	Vascular/Phloem parenchyma	15	Kim et al., 2021
AT1G32450	Glyma.17G153300	Vascular/Phloem parenchyma	15	Kim et al., 2021
AT2G30080	Glyma.11G169300	Vascular/Phloem parenchyma	15	Kim et al., 2021
AT2G30080	Glyma.18G060300	Vascular/Phloem parenchyma	15	Kim et al., 2021
AT2G19110	Glyma.13G099600	Vascular/Phloem parenchyma	15	Kim et al., 2021
AT2G19110	Glyma.13G099600	Vascular/Phloem parenchyma	15	Kim et al., 2021

### Sheet: Trifoliate leaf
A. thaliana ID	G. max ortholog ID	Functional annotation	Cluster # in Tabula Glycine	Reference
AT1G68530	Glyma.10G274400	Epidermal	1,2,3	Kim et al., 2021
AT1G27950	Glyma.05G147700	Epidermal	1,2,3	Berrio et al., 2022
AT1G27950	Glyma.11G251100	Epidermal	1,2,3	Berrio et al., 2022
AT1G27950	Glyma.18G005800	Epidermal	1,2,3	Berrio et al., 2022
AT2G26250	Glyma.04G057800	Epidermal/pavement	1,2,3	Maeda et al., 2023
AT3G24140	Glyma.02g129100	Guard cells	4	Kim et al., 2021
AT4G11330	Glyma.05G211000	Guard cells	4	Kim et al., 2021
AT4G11330	Glyma.08G017400	Guard cells	4	Kim et al., 2021
AT5G65590	Glyma.01G021100	Guard cells	4	Lopez-anido et al., 2021
AT3G54420	Glyma.11G124500	Hydathode cells	5	Kim et al., 2021
AT3G54420	Glyma.12G049100	Hydathode cells	5	Kim et al., 2021
AT2G46400	Glyma.03G256700	Senescing cells	6	Zhang et al., 2020
AT2G46400	Glyma.06G125600	Senescing cells	6	Zhang et al., 2020
AT4G23810	Glyma.05G215900	Senescing cells	6	Procko et al., 2022
AT4G23810	Glyma.08G021900	Senescing cells	6	Procko et al., 2022
AT4G12970	Glyma.08G345100	Mesophyl	8,7,9,10	Berrio et al., 2022
AT1G19150	Glyma.09G071400	Mesophyl	8,7,9,10	Maeda et al., 2023
AT1G19150	Glyma.15G179400	Mesophyl	8,7,9,10	Maeda et al., 2023
AT2G05100	Glyma.02G305400	Mesophyl	8,7,9,10	Kim et al., 2021
AT1G67740	Glyma.05G172300	Mesophyl	8,7,9,10	Berrio et al., 2022
AT3G01500	Glyma.05G007100	Mesophyl	8,7,9,10	Berrio et al., 2022
AT3G01500	Glyma.19G007700	Mesophyl	8,7,9,10	Berrio et al., 2022
AT3G50820	Glyma.01G180800	Mesophyl	8,7,9,10	Berrio et al., 2022
AT3G50820	Glyma.02G061100	Mesophyl	8,7,9,10	Berrio et al., 2022
AT3G50820	Glyma.11G061300	Mesophyl	8,7,9,10	Berrio et al., 2022
AT5G38420	Glyma.19G046800	Mesophyl	8,7,9,10	Maeda et al., 2023
AT4G02700	Glyma.03G156700	Bundle sheath	11,12	Kim et al., 2021
AT4G02700	Glyma.10G028900	Bundle sheath	11,12	Kim et al., 2021
AT1G23090	Glyma.20G017100	Bundle sheath	11,12	Kim et al., 2021
AT5G10180	Glyma.11G238400	Bundle sheath	11,12	Berrio et al., 2022
AT2G40900	Glyma.03G122200	Vascular/Phloem parenchyma	13	Kim et al., 2021
AT2G40900	Glyma.19G126400	Vascular/Phloem parenchyma	13	Kim et al., 2021
AT1G44800	Glyma.04G250600	Vascular/Phloem parenchyma	13	Kim et al., 2021
AT1G32450	Glyma.17G153300	Vascular/Phloem parenchyma	13	Kim et al., 2021
AT3G54140	Glyma.07G145900	Vascular/Phloem parenchyma	13	Kim et al., 2021
AT2G19110	Glyma.13G099600	Vascular/Phloem parenchyma	13	Kim et al., 2021
AT1G22710	Glyma.10G217900	Companion cells	14	Kim et al., 2021
AT5G46240	Glyma.15G094600	Companion cells	14	Kim et al., 2021
AT1G56430	Glyma.03G231200	Companion cells	14	Kim et al., 2021
AT1G56430	Glyma.19G228400	Companion cells	14	Kim et al., 2021
AT1G79430	Glyma.08G163500	Companion cells	14	Bonke et al., 2003
AT1G79430	Glyma.15G263700	Companion cells	14	Bonke et al., 2003
AT5G02600	Glyma.03G174100	Companion cells	14	Berrio et al., 2022
AT5G02600	Glyma.19G175100	Companion cells	14	Berrio et al., 2022

### Sheet: Floral bud
A. thaliana ID	G. max ortholog ID	Functional annotation	Cluster # in Tabula Glycine	Reference
AT2G42840	Glyma.02G287400	Epidermis	1,2,3,4	Neumann et al., 2022
AT2G42840	Glyma.08G309700	Epidermis	1,2,3,4	Neumann et al., 2022
AT2G42840	Glyma.18G106400	Epidermis	1,2,3,4	Neumann et al., 2022
AT2G26250	Glyma.04G057800	Epidermis	1,2,3,4	Neumann et al., 2022
AT2G26250	Glyma.06G058500	Epidermis	1,2,3,4	Neumann et al., 2022
AT2G47240	Glyma.02G010300	Epidermis	1,2,3,4	Neumann et al., 2022
AT2G47240	Glyma.03G221350	Epidermis	1,2,3,4	Neumann et al., 2022
AT4G29030	Glyma.03G170900	Epidermis	1,2,3,4	Neumann et al., 2022
AT4G29030	Glyma.10G043100	Epidermis	1,2,3,4	Neumann et al., 2022
AT2G38540	Glyma.18G210900	Epidermis	1,2,3,4	Neumann et al., 2022
AT5G25610	Glyma.04G079600	Epidermis	1,2,3,4	Neumann et al., 2022
AT5G25610	Glyma.06G081100	Epidermis	1,2,3,4	Neumann et al., 2022
AT5G28640	Glyma.10G164100	Cortex	5	Neumann et al., 2022
AT5G28640	Glyma.19G246600	Cortex	5	Neumann et al., 2022
AT5G28640	Glyma.20G226500	Cortex	5	Neumann et al., 2022
AT5G54640	Glyma.13G286000	Cell cycle	6	Berrio et al., 2022
AT3G48160	Glyma.17G093600	Cell cycle	6	Shimotohno et al., 2021
AT5G38690	Glyma.13G046800	Cell cycle	6	Luo et al., 2020
AT5G54640	Glyma.12G215500	Cell cycle	6	Berrio et al., 2022
AT5G54640	Glyma.11G083600	Cell cycle	6	Berrio et al., 2022
AT5G55520	Glyma.05G215500	Dividing	7	Jean-Baptiste et al., 2019, Denyer et al., 2019
AT4G23800	Glyma.08G021700	Dividing	7	Denyer et al., 2019; Schulse et al., 2019
AT4G23800	Glyma.08G325200	Dividing	7	Denyer et al., 2019; Schulse et al., 2019
AT2G36460	Glyma.10G066700	Floral meristem	8	Neumann et al., 2022
AT2G36460	Glyma.13G151800	Floral meristem	8	Neumann et al., 2022
AT2G36580	Glyma.10G065000	Floral meristem	8	Neumann et al., 2022
AT2G36580	Glyma.13G149800	Floral meristem	8	Neumann et al., 2022
AT5G65370	Glyma.18G014200	Floral meristem	9	Steffen et al., 2007 (Antipodal cells)
AT4G22050	Glyma.09G005600	Floral meristem	9	Yu et al., 2007 (Antipodal cells)
AT4G22050	Glyma.15G110200	Floral meristem	9	Yu et al., 2007 (Antipodal cells)
AT3G01500	Glyma.05G007100	Mesophyl	10	Berrio et al., 2022
AT3G26740	Glyma.16G049000	Mesophyl	10	Neumann et al., 2022
AT3G26740	Glyma.19G102400	Mesophyl	10	Neumann et al., 2022
AT1G75500	Glyma.04G027800	Procambium	11	Neumann et al., 2022
AT1G75500	Glyma.06G028000	Procambium	11	Neumann et al., 2022
AT1G75500	Glyma.14G216200	Procambium	11	Neumann et al., 2022
AT5G20540	Glyma.09G068100	Procambium	11	Neumann et al., 2022
AT2G46590	Glyma.03G258800	Procambium	11	Neumann et al., 2022
AT2G46590	Glyma.16G022900	Procambium	11	Neumann et al., 2022
AT2G46590	Glyma.19G257500	Procambium	11	Neumann et al., 2022
DOES NOT APPLY	Glyma.04G063800	Protoxylem	12	Root MC*
DOES NOT APPLY	Glyma.06G065000	Protoxylem	12	Root MC*
DOES NOT APPLY	Glyma.18G197400	Protoxylem	12	Root MC*
AT3G10870	Glyma.06G141200	Parenchyma/phloem	13	Neumann et al., 2022
AT3G15650	Glyma.08G209800	Parenchyma/phloem	13	Neumann et al., 2022
Phloem MC	Glyma.15G210100	Parenchyma/phloem	13	Phloem MC
Phloem MC	Glyma.07G006500	Parenchyma/phloem	13	Phloem MC
Phloem MC	Glyma.15G274200	Parenchyma/phloem	13	Phloem MC
Phloem MC	Glyma.12G154300	Parenchyma/phloem	13	Phloem MC
Phloem MC	Glyma.01G164600	Parenchyma/phloem	13	Phloem MC
Phloem MC	Glyma.08G314900	Parenchyma/phloem	13	Phloem MC
Phloem MC	Glyma.14G204500	Parenchyma/phloem	13	Phloem MC

### Sheet: Green pod
A. thaliana ID	G. max ortholog ID	Functional annotation	Cluster # in Tabula Glycine	Reference
AT1G68530	Glyma.10G274400	Epidermal	1,2	Kim et al., 2021
AT1G27950	Glyma.18G005800	Epidermal	1,2	Berrio et al., 2022
AT1G27950	Glyma.11G251100	Epidermal	1,2	Berrio et al., 2022
AT1G68530	Glyma.20G115500	Epidermal	2	Kim et al., 2021
AT2G26250	Glyma.04G057800	Epidermal/pavement	1,2	Maeda et al., 2023
AT2G26250	Glyma.06G058500	Epidermal/pavement	1,2	Maeda et al., 2023
AT1G01120	Glyma.03G260300	Epidermal/pavement	1,2	Maeda et al., 2023
AT2G46400	Glyma.03G256700	Senescing cells	3	Zhang et al., 2020
AT4G23810	Glyma.08G021900	Senescing cells	3	Procko et al., 2022
AT5G54640	Glyma.12G215500	Cell cycle	4	Berrio et al., 2022
AT5G54640	Glyma.13G286000	Cell cycle	4	Berrio et al., 2022
AT1G07370	Glyma.18G067800	Cell cycle	4	Berrio et al., 2022
AT3G50820	Glyma.01G180800	Mesophyl	5,6	Berrio et al., 2022
AT1G19150	Glyma.15G179400	Mesophyl	5,6	Maeda et al., 2023
AT3G01500	Glyma.05G007100	Mesophyl	5,6	Berrio et al., 2022
AT3G01500	Glyma.19G007700	Mesophyl	5,6	Berrio et al., 2022
AT2G05100	Glyma.14G008000	Mesophyl	5,6	Kim et al., 2021
AT4G02700	Glyma.03G156700	Bundle sheath	7,8	Kim et al., 2021
AT4G02700	Glyma.10G028900	Bundle sheath	7,8	Kim et al., 2021
AT1G23090	Glyma.20G017100	Bundle sheath	7,8	Kim et al., 2021
DOES NOT APPLY	Glyma.18G197400	Vascular/Phloem parenchyma	10,9	Cervantes Perez et al., 2024
AT5G60490	Glyma.11G148100	Vascular/xylem	10	Kim et al., 2021
DOES NOT APPLY	Glyma.04G063800	Vascular/Phloem parenchyma	10,9	Cervantes Perez et al., 2024
DOES NOT APPLY	Glyma.06G065000	Vascular/Phloem parenchyma	10,9	Cervantes Perez et al., 2024
AT3G24140	Glyma.02G129100	Guard cells	11	Kim et al., 2021
AT4G11330	Glyma.05G211000	Guard cells	11	Kim et al., 2021
AT4G11330	Glyma.08G017400	Guard cells	11	Kim et al., 2021
AT5G65590	Glyma.01G021100	Guard cells	11	Lopez-Anido et al., 2021

### Sheet: Seed heart stage
G. max ID	Functional annotation	Cluster # in Tabula Glycine	LCM expression
Glyma.13G200300	Epidermis	1	hrt.SC.EPD, cot.SC.EPD, em.SC.PS
Glyma.19G215800	Epidermis	1	hrt.SC.EPD, em.SC.PS
Glyma.12G195200	Epidermis palisade	2	hrt.SC.EPD, em.SC.PS
Glyma.01G224900	Epidermis palisade	2	hrt.SC.EPD, em.SC.PS
Glyma.20G185700	Epidermis palisade	2	hrt.SC.EPD, em.SC.PS
Glyma.20G172000	Epidermis palisade	2	hrt.SC.EPD, em.SC.PS
Glyma.14G170700	Epidermis palisade	2	hrt.SC.EPD, em.SC.PS
Glyma.02G159200	Epidermis palisade	2	hrt.SC.EPD, em.SC.PS
Glyma.07G001300	Outer integument	3	hrt.SC.OI
Glyma.07G006900	Outer integument	3	hrt.SC.OI, cot.SC.OI, em.SC.PY
Glyma.07G258700	Outer integument	3	hrt.SC.OI, cot.SC.OI
Glyma.01G198100	Outer integument	3	hrt.SC.OI, cot.SC.OI
Glyma.06G170300	Outer integument	3	hrt.SC.OI, cot.SC.OI, em.SC.PY
Glyma.09G202000	Outer integument	4	hrt.SC.OI, cot.SC.OI
Glyma.02G233300	Outer integument	4	hrt.SC.OI, cot.SC.OI
Glyma.04G208400	Outer integument	4	hrt.SC.OI, cot.SC.OI
Glyma.08G158500	Outer integument py_transition	5	hrt.SC.OI, cot.SC.OI, em.SC.PY
Glyma.07G192700	Outer integument py_transition	5	hrt.SC.OI, cot.SC.OI, em.SC.PY
Glyma.02G053100	Outer integument_parenchyma	5	hrt.SC.OI, cot.SC.OI
Glyma.02G252200	Outer integument_parenchyma	5	hrt.SC.OI, cot.SC.OI, em.SC.PY
Glyma.05G202700	Outer integument_parenchyma	5	hrt.SC.OI, cot.SC.OI, em.SC.PY
Glyma.08G010000	Outer integument_parenchyma	5	hrt.SC.OI, cot.SC.OI, em.SC.PY
Glyma.09G043500	Outer integument_parenchyma	5	hrt.SC.OI, cot.SC.OI, em.SC.PY
Glyma.06G010800	Outer integument_parenchyma	5	hrt.SC.OI, cot.SC.OI
Glyma.10G074800	Outer integument_parenchyma	5	hrt.SC.OI, cot.SC.OI, em.SC.PY
Glyma.14G092800	Inner integument	6	hrt.SC.II, cot.SC.II
Glyma.06G263100	Inner integument	6	cot.SC.II
Glyma.02G058900	Inner integument	6	cot.SC.II
Glyma.02G268000	Inner integument	6	cot.SC.II
Glyma.19G087200	Inner integument	6	cot.SC.II
Glyma.06G266700	Inner integument	6	cot.SC.II
Glyma.10G248900	Inner integument	6	hrt.SC.II, cot.SC.II
Glyma.14G217000	Inner integument	6	hrt.SC.II, cot.SC.II, em.SC.HG
Glyma.19G124500	Inner integument	6	hrt.SC.II, cot.SC.II
Glyma.01G065400	Endothelium	7	hrt.SC.ENT, cot.SC.ENT
Glyma.03G237300	Endothelium	7	hrt.SC.ENT, cot.SC.ENT
Glyma.04G104300	Endothelium	7	hrt.SC.ENT
Glyma.06G072400	Endothelium	7	hrt.SC.ENT
Glyma.10G051500	Endothelium	7	hrt.SC.ENT, cot.SC.ENT
Glyma.15G065600	Endothelium	7	hrt.SC.ENT, cot.SC.ENT
Glyma.18G219800	Endothelium	7	hrt.SC.ENT
Glyma.20G221300	Endothelium	7	hrt.SC.ENT
Glyma.02G176800	Hilum	8	hrt.SC.HI, cot.SC.HI
Glyma.12G087400	Hilum	8	hrt.SC.HI, cot.SC.HI, em.SC.HI
Glyma.13G035900	Hilum	8	hrt.SC.HI, cot.SC.HI, em.SC.HI
Glyma.13G236100	Hilum	8	hrt.SC.HI, cot.SC.HI, em.SC.HI
Glyma.13G026000	Hilum	9	cot.SC.HI
Glyma.03G040100	Suspensor	10	hrt.SUS.SUS, cot.SUS.SUS, em.AX.EPD
Glyma.03G040400	Suspensor	10	hrt.SUS.SUS, cot.SUS.SUS, em.COT.ABEPD
Glyma.11G252800	Suspensor	10	hrt.SUS.SUS, cot.SUS.SUS
Glyma.18G005800	Suspensor	10	hrt.SUS.SUS, cot.SUS.SUS
Glyma.18G210900	Suspensor	10	hrt.SUS.SUS, cot.SUS.SUS
Glyma.19G045700	Cell cycle	11	Cell cycle
Glyma.01G007800	Cell cycle	11	Cell cycle
Glyma.13G046800	Cell cycle	11	Cell cycle
Glyma.17G093600	Cell cycle	11	Cell cycle
Glyma.11G083600	Cell cycle	11	Cell cycle
Glyma.05G215500	Niche cells	12	Niche cells
Glyma.08G021700	Niche cells	12	Niche cells
Glyma.08G325200	Niche cells	12	Niche cells
Glyma.02G143900	embryo proper	13	hrt.EP.EP, cot.EP.EP
Glyma.03G157600	embryo proper	13	hrt.EP.EP, cot.EP.EP
Glyma.03G189900	embryo proper	13	hrt.EP.EP, cot.EP.EP
Glyma.05G056000	embryo proper	13	hrt.EP.EP, cot.EP.EP
Glyma.08G118100	embryo proper	13	hrt.EP.EP, cot.EP.EP
Glyma.10G242300	embryo proper	13	hrt.EP.EP, cot.EP.EP
Glyma.11G106000	embryo proper	13	hrt.EP.EP, cot.EP.EP
Glyma.12G030900	embryo proper	13	hrt.EP.EP, cot.EP.EP
Glyma.14G178000	embryo proper	13	hrt.EP.EP, cot.EP.EP
Glyma.19G133600	embryo proper	13	hrt.EP.EP, cot.EP.EP
Glyma.01G069200	endosperm	14	hrt.ES.ES, cot.ES.ES, em.ES.ES
Glyma.01G105600	endosperm	14	hrt.ES.ES, cot.ES.ES
Glyma.02G042400	endosperm	14	hrt.ES.ES, cot.ES.ES
Glyma.20G067800	endosperm	14	hrt.ES.ES, cot.ES.ES, em.ES.ES
Glyma.19G231800	endosperm	14	hrt.ES.ES, cot.ES.ES, em.ES.ES
Glyma.19G122500	endosperm	14	hrt.ES.ES, cot.ES.ES, em.ES.ES
Glyma.19G038300	endosperm	14	hrt.ES.ES, cot.ES.ES, em.ES.ES
Glyma.19G036700	endosperm	14	hrt.ES.ES, cot.ES.ES, em.ES.ES
Glyma.19G015400	endosperm	14	hrt.ES.ES, cot.ES.ES
Glyma.18G261300	endosperm	14	hrt.ES.ES, cot.ES.ES, em.ES.ES
Glyma.18G257200	endosperm	14	hrt.ES.ES, cot.ES.ES, em.ES.ES
Glyma.18G257300	endosperm	14	hrt.ES.ES, cot.ES.ES, em.ES.ES
Glyma.17G255400	endosperm	14	hrt.ES.ES, cot.ES.ES, em.ES.ES
Glyma.17G107100	endosperm	14	hrt.ES.ES, cot.ES.ES, em.ES.ES
Glyma.16G162900	endosperm	14	hrt.ES.ES, cot.ES.ES, em.ES.ES
Glyma.16G160800	endosperm	14	hrt.ES.ES, cot.ES.ES, em.ES.ES
Glyma.16G048500	endosperm	14	hrt.ES.ES, cot.ES.ES, em.ES.ES
Glyma.14G109500	endosperm	14	hrt.ES.ES, cot.ES.ES, em.ES.ES
Glyma.14G033000	endosperm	14	hrt.ES.ES, cot.ES.ES
Glyma.14G032800	endosperm	14	hrt.ES.ES, em.ES.ES
Glyma.14G021900	endosperm	14	cot.ES.ES, em.ES.ES
Glyma.14G022600	endosperm	14	hrt.ES.ES, cot.ES.ES, em.ES.ES
Glyma.13G321200	endosperm	14	hrt.ES.ES, cot.ES.ES, em.ES.ES
Glyma.13G059700	endosperm	14	hrt.ES.ES, cot.ES.ES, em.ES.ES
Glyma.13G039500	endosperm	14	hrt.ES.ES, cot.ES.ES, em.ES.ES
Glyma.13G039300	endosperm	14	hrt.ES.ES, cot.ES.ES, em.ES.ES
Glyma.13G006800	endosperm	14	hrt.ES.ES
Glyma.12G003100	endosperm	14	hrt.ES.ES, cot.ES.ES, em.ES.ES
Glyma.11G201000	endosperm	14	hrt.ES.ES, cot.ES.ES, em.ES.ES
Glyma.11G173300	endosperm	14	hrt.ES.ES, cot.ES.ES, em.ES.ES
Glyma.10G251300	endosperm	14	hrt.ES.ES
Glyma.10G201700	endosperm	14	hrt.ES.ES, cot.ES.ES
Glyma.10G193800	endosperm	14	hrt.ES.ES, cot.ES.ES, em.ES.ES
Glyma.10G065500	endosperm	14	hrt.ES.ES, cot.ES.ES
Glyma.09G235700	endosperm	14	hrt.ES.ES, cot.ES.ES, em.ES.ES
Glyma.09G238600	endosperm	14	hrt.ES.ES, cot.ES.ES, em.ES.ES
Glyma.09G238700	endosperm	14	hrt.ES.ES, cot.ES.ES, em.ES.ES
Glyma.09G124200	endosperm	14	hrt.ES.ES, cot.ES.ES, em.ES.ES
Glyma.09G108100	endosperm	14	hrt.ES.ES, cot.ES.ES, em.ES.ES
Glyma.09G025800	endosperm	14	hrt.ES.ES, cot.ES.ES, em.ES.ES
Glyma.08G279000	endosperm	14	hrt.ES.ES, cot.ES.ES
Glyma.08G077200	endosperm	14	hrt.ES.ES, cot.ES.ES, em.ES.ES
Glyma.07G263500	endosperm	14	hrt.ES.ES, cot.ES.ES, em.ES.ES
Glyma.07G124100	endosperm	14	hrt.ES.ES, cot.ES.ES, em.ES.ES
Glyma.07G067200	endosperm	14	hrt.ES.ES, em.ES.ES
Glyma.06G307400	endosperm	14	hrt.ES.ES, cot.ES.ES, em.ES.ES
Glyma.06G236600	endosperm	14	hrt.ES.ES, cot.ES.ES, em.ES.ES
Glyma.06G121700	endosperm	14	hrt.ES.ES
Glyma.06G066200	endosperm	14	hrt.ES.ES, em.ES.ES
Glyma.05G081800	endosperm	14	hrt.ES.ES, cot.ES.ES, em.ES.ES
Glyma.04G189100	endosperm	14	hrt.ES.ES, cot.ES.ES, em.ES.ES
Glyma.03G208800	endosperm	14	hrt.ES.ES, em.ES.ES
Glyma.03G030000	endosperm	14	hrt.ES.ES, cot.ES.ES
Glyma.02G222000	endosperm	14	hrt.ES.ES, cot.ES.ES, em.ES.ES
Glyma.02G194200	endosperm	14	hrt.ES.ES, cot.ES.ES, em.ES.ES
Glyma.02G077400	endosperm	14	hrt.ES.ES, cot.ES.ES, em.ES.ES
Glyma.02G073900	endosperm	14	hrt.ES.ES, cot.ES.ES
Glyma.04G063800	Vascular	15	From MC
Glyma.06g065000	Vascular	15	From MC
Glyma.18G197400	Vascular	15	From MC

### Sheet: Seed cotyledon stage
G. max ID	Functional annotation	Cluster # in Tabula Glycine	LCM expression
Glyma.04G109900	Epidermis seed coat	1	hrt.SC.EPD, cot.SC.EPD, em.COT.ADEPD
Glyma.10G153900	Epidermis seed coat	1	cot.SC.EPD
Glyma.12G173700	Outer integument	2	hrt.SC.OI, cot.SC.OI
Glyma.06G022600	Outer integument	2	cot.SC.OI, em.SC.PY
Glyma.09G091100	Outer integument	2	hrt.SC.OI, cot.SC.OI
Glyma.13G035200	Outer integument	2	hrt.SC.OI, cot.SC.OI
Glyma.13G152900	Outer integument	2	cot.SC.OI
Glyma.11G054900	Outer integument	2	cot.SC.OI
Glyma.10G257000	Outer integument	2	hrt.SC.OI, cot.SC.OI
Glyma.09G102800	Outer integument	2	hrt.SC.OI, cot.SC.OI
Glyma.08G120600	Outer integument	2	cot.SC.OI
Glyma.08G109000	Outer integument	2	hrt.SC.OI, cot.SC.OI
Glyma.06G271200	Outer integument	2	hrt.SC.OI, cot.SC.OI
Glyma.04G075100	Outer integument	2	hrt.SC.OI, cot.SC.OI, em.SC.PY
Glyma.02G272100	Outer integument	2	hrt.SC.OI, cot.SC.OI
Glyma.08G182500	Outer integument	2	cot.SC.OI
Glyma.13G347800	Outer integument	2	cot.SC.OI
Glyma.03G125400	Outer integument	2	cot.SC.OI
Glyma.18G250700	Outer integument	3	hrt.SC.OI, cot.SC.OI
Glyma.18G142600	Outer integument	3	hrt.SC.OI, cot.SC.OI, em.SC.PY
Glyma.18G109100	Outer integument	3	hrt.SC.OI, cot.SC.OI
Glyma.17G198700	Outer integument	3	hrt.SC.OI, cot.SC.OI, em.SC.PY
Glyma.16G173700	Outer integument	3	hrt.SC.OI, cot.SC.OI
Glyma.17G188500	Outer integument	3	hrt.SC.OI, cot.SC.OI
Glyma.16G037900	Outer integument	3	cot.SC.OI
Glyma.15G245800	Outer integument	3	hrt.SC.OI, cot.SC.OI
Glyma.14G092800	Inner integument	4	hrt.SC.II, cot.SC.II
Glyma.06G263100	Inner integument	4	cot.SC.II
Glyma.02G058900	Inner integument	4	cot.SC.II
Glyma.02G268000	Inner integument	4	cot.SC.II
Glyma.19G087200	Inner integument	4	cot.SC.II
Glyma.06G266700	Inner integument	4	cot.SC.II
Glyma.15G065600	Endothelium	5	hrt.SC.ENT, cot.SC.ENT
Glyma.10G051500	Endothelium	5	hrt.SC.ENT, cot.SC.ENT
Glyma.09G184000	Endothelium	5	hrt.SC.ENT, cot.SC.ENT
Glyma.08G186100	Endothelium	5	cot.SC.ENT, em.SC.HI
Glyma.03G237300	Endothelium	5	hrt.SC.ENT, cot.SC.ENT
Glyma.01G065400	Endothelium	5	hrt.SC.ENT, cot.SC.ENT
Glyma.14G200900	Hilum	6	cot.SC.HI
Glyma.13G236100	Hilum	6	hrt.SC.HI, cot.SC.HI, em.SC.HI
Glyma.13G026000	Hilum	6	cot.SC.HI
Glyma.12G087400	Hilum	6	hrt.SC.HI, cot.SC.HI, em.SC.HI
Glyma.08G187600	Hilum	6	hrt.SC.HI, cot.SC.HI, em.SC.HI
Glyma.03G018300	Hilum	6	hrt.SC.HI, cot.SC.HI
Glyma.02G059500	Suspensor	7	hrt.SUS.SUS, cot.SUS.SUS
Glyma.11G184100	Suspensor	7	cot.SUS.SUS
Glyma.10G064400	Suspensor	7	cot.SUS.SUS
Glyma.09G203500	Suspensor	7	cot.SUS.SUS
Glyma.01G153300	Suspensor	7	cot.SUS.SUS
Glyma.09G185500	Suspensor	7	hrt.SUS.SUS, cot.SUS.SUS
Glyma.19G045700	Cell cycle	8	Cell cycle
Glyma.01G007800	Cell cycle	8	Cell cycle
Glyma.13G046800	Cell cycle	8	Cell cycle
Glyma.17G093600	Cell cycle	8	Cell cycle
Glyma.11G083600	Cell cycle	8	Cell cycle
Glyma.05G215500	Niche cells	9	Dividing cells orthologs
Glyma.08G021700	Niche cells	9	Dividing cells orthologs
Glyma.08G325200	Niche cells	9	Dividing cells orthologs
Glyma.19G133600	Embryo proper	10	hrt.EP.EP, cot.EP.EP
Glyma.18G172800	Embryo proper	10	cot.EP.EP
Glyma.17G138200	Embryo proper	10	cot.EP.EP
Glyma.16G131200	Embryo proper	10	cot.EP.EP
Glyma.14G120900	Embryo proper	10	cot.EP.EP
Glyma.13G157800	Embryo proper	10	hrt.EP.EP, cot.EP.EP
Glyma.12G096000	Embryo proper	10	cot.EP.EP
Glyma.11G164500	Embryo proper	10	hrt.EP.EP, cot.EP.EP
Glyma.08G118100	Embryo proper	10	hrt.EP.EP, cot.EP.EP
Glyma.03G157600	Embryo proper	10	hrt.EP.EP, cot.EP.EP
Glyma.11G106000	Embryo proper axis	11	hrt.EP.EP, cot.EP.EP
Glyma.10G265300	Embryo proper axis	11	cot.EP.EP, em.AX.ST
Glyma.14G162000	Embryo proper axis	11	cot.EP.EP, em.AX.ST
Glyma.15G243300	Embryo proper axis	11	cot.EP.EP, em.AX.ST
Glyma.13G194400	Embryo proper axis	11	cot.EP.EP, em.AX.ST
Glyma.09G234700	Embryo proper axis	11	cot.EP.EP, em.AX.ST
Glyma.09G012200	Embryo proper epidermis	12	cot.EP.EP, em.COT.ABEPD
Glyma.03G172900	Embryo proper epidermis	12	cot.EP.EP, em.COT.ABEPD
Glyma.20G201600	Embryo proper epidermis	12	cot.EP.EP, em.COT.ABEPD
Glyma.03G101200	Embryo proper epidermis	12	cot.EP.EP, em.COT.ABEPD
Glyma.04G059600	Embryo proper epidermis	12	cot.EP.EP, em.COT.ABEPD
Glyma.18G210900	Embryo proper epidermis	12	cot.EP.EP, em.COT.ABEPD
Glyma.13G287700	Embryo proper epidermis	12	cot.EP.EP, em.COT.ABEPD
Glyma.20G127100	Endosperm	13	hrt.ES.ES, cot.ES.ES
Glyma.20G067800	Endosperm	13	hrt.ES.ES, cot.ES.ES, em.ES.ES
Glyma.19G231800	Endosperm	13	hrt.ES.ES, cot.ES.ES, em.ES.ES
Glyma.19G122500	Endosperm	13	hrt.ES.ES, cot.ES.ES, em.ES.ES
Glyma.19G044000	Endosperm	13	hrt.ES.ES, cot.ES.ES
Glyma.19G038300	Endosperm	13	hrt.ES.ES, cot.ES.ES, em.ES.ES
Glyma.19G036700	Endosperm	13	hrt.ES.ES, cot.ES.ES, em.ES.ES
Glyma.19G015400	Endosperm	13	hrt.ES.ES, cot.ES.ES
Glyma.18G261300	Endosperm	13	hrt.ES.ES, cot.ES.ES, em.ES.ES
Glyma.18G257300	Endosperm	13	hrt.ES.ES, cot.ES.ES, em.ES.ES
Glyma.18G257200	Endosperm	13	hrt.ES.ES, cot.ES.ES, em.ES.ES
Glyma.18G029000	Endosperm	13	cot.ES.ES, em.ES.ES
Glyma.17G255400	Endosperm	13	hrt.ES.ES, cot.ES.ES, em.ES.ES
Glyma.17G168100	Endosperm	13	cot.ES.ES
Glyma.17G083600	Endosperm	13	cot.ES.ES, em.ES.ES
Glyma.16G162900	Endosperm	13	hrt.ES.ES, cot.ES.ES, em.ES.ES
Glyma.16G160800	Endosperm	13	hrt.ES.ES, cot.ES.ES, em.ES.ES
Glyma.09G025800	Endosperm	13	hrt.ES.ES, cot.ES.ES, em.ES.ES
Glyma.13G321200	Endosperm	13	hrt.ES.ES, cot.ES.ES, em.ES.ES
Glyma.15G110200	Endosperm	13	cot.ES.ES, em.ES.ES
Glyma.05G016500	Endosperm	13	cot.ES.ES, em.ES.ES
Glyma.09G233900	Endosperm	13	cot.ES.ES, em.ES.ES
Glyma.09G233700	Endosperm	13	cot.ES.ES, em.ES.ES
Glyma.09G082800	Endosperm	13	cot.ES.ES, em.ES.ES
Glyma.14G109500	Endosperm	13	hrt.ES.ES, cot.ES.ES, em.ES.ES
Glyma.04G063800	Vascular	14	From MC
Glyma.06g065000	Vascular	14	From MC
Glyma.18G197400	Vascular	14	From MC

### Sheet: Seed mid-maturation stage
G. max ID	Functional annotation	Cluster # in Tabula Glycine	LCM expression
Glyma.10G233600	Epidermis seed coat SCPS	1,2	em.SC.PS
Glyma.10G009500	Epidermis seed coat SCPS	1,2	hrt.SC.EPD
Glyma.05G088100	Epidermis seed coat SCPS	1,2	hrt.SC.EPD
Glyma.07G062900	Epidermis seed coat SCPS	1,2	em.SC.PS
Glyma.13G215100	Epidermis seed coat SCPS	1,2	em.SC.PS
Glyma.01G106100	Epidermis seed coat SCPS	1,2	em.SC.PS
Glyma.03G262600	Epidermis seed coat SCPS	1,2	em.SC.PS
Glyma.18G109900	Epidermis seed coat SCPS	1,2	em.SC.PS
Glyma.20G176100	Epidermis seed coat SCPS	1,2	em.SC.PS
Glyma.06G044100	Epidermis seed coat SCPS	1,2	SC.EPD
Glyma.14G170700	Epidermis seed coat SCPS	1,2	cot.SC.EPD
Glyma.15G016500	Epidermis seed coat SCPS	1,2	SC.EPD
Glyma.20G172000	Epidermis seed coat SCPS	1,2	em.SC.PS
Glyma.08G091100	Epidermis seed coat SCPS	1,2	SC.EPD
Glyma.14G154300	Epidermis seed coat SCPS	1,2	SC.EPD
Glyma.07G192700	Epidermis seed coat SCPY	3	hrt.SC.OI, cot.SC.OI, em.SC.PY
Glyma.17G198700	Epidermis seed coat SCPY	3	hrt.SC.OI, cot.SC.OI, em.SC.PY
Glyma.18G142600	Epidermis seed coat SCPY	3	hrt.SC.OI, cot.SC.OI, em.SC.PY
Glyma.08G010000	Epidermis seed coat SCPY	3	hrt.SC.OI, cot.SC.OI, em.SC.PY
Glyma.19G041700	Epidermis seed coat SCPY	3	hrt.SC.II, em.SC.PY
Glyma.20G094100	Epidermis seed coat SCPY	3	hrt.SC.OI, cot.SC.OI, em.SC.PY
Glyma.08G158500	Epidermis seed coat SCPY	3	hrt.SC.OI, cot.SC.OI, em.SC.PY
Glyma.18G135000	Epidermis seed coat SCPY	3	em.SC.PY
Glyma.13G081000	Epidermis seed coat SCPY	3	hrt.SC.OI, cot.SC.OI, em.SC.PY
Glyma.15G244300	Epidermis seed coat SCPY	3	em.SC.PY
Glyma.09G010500	Epidermis seed coat SCPY	3	hrt.SC.II, cot.SC.II, em.SC.PY
Glyma.04G075100	Epidermis seed coat SCPY	3	hrt.SC.OI, cot.SC.OI, em.SC.PY
Glyma.08G187600	Seed coat SCHI	4	em.SC.HI
Glyma.13G365300	Seed coat SCHI	4	em.SC.HI
Glyma.06G263100	Seed coat SCHI	4	cot.SC.II
Glyma.11G091400	Seed coat SCHI	4	em.SC.HI
Glyma.19G045700	Cell cycle	5	Cell cycle(Mphase)
Glyma.01G007800	Cell cycle	5	Cell cycle(Mphase)
Glyma.13G046800	Cell cycle	5	Cell cycle(Mphase)
Glyma.17G093600	Cell cycle	5	Cell cycle(Mphase)
Glyma.11G083600	Cell cycle	5	Cell cycle(Mphase)
Glyma.12G020300	Embryo	6	cot.SC.EPD
Glyma.19G002400	Embryo	6	cot.SUS.SUS
Glyma.09G012200	Embryo	6	cot.EP.EP, em.COT.ABEPD
Glyma.04G059600	Embryo	6	cot.EP.EP, em.COT.ABEPD
Glyma.04G109900	Embryo	6	hrt.EP.EP, cot.EP.EP
Glyma.14G048000	Cotyledon vascular	7, 8	em.COT.VS
Glyma.12G066000	Cotyledon vascular	7, 8	em.COT.VS
Glyma.08G163000	Cotyledon vascular	7, 8	cot.SC.OI
Glyma.18G250700	Cotyledon vascular	7, 8	hrt.SC.OI, cot.SC.OI
Glyma.02G000700	Cotyledon vascular	7, 8	hrt.SC.OI, cot.SC.OI, em.SC.PY
Glyma.12G134800	Cotyledon vascular	7, 8	hrt.SC.OI, cot.SC.OI, em.SC.PY
Glyma.16G100800	Cotyledon vascular	7, 8	em.SC.PY
Glyma.02G194200	Endosperm	9	hrt.ES.ES, cot.ES.ES, em.ES.ES
Glyma.02G222000	Endosperm	9	hrt.ES.ES, cot.ES.ES, em.ES.ES
Glyma.08G077200	Endosperm	9	hrt.ES.ES, cot.ES.ES, em.ES.ES
Glyma.09G025800	Endosperm	9	hrt.ES.ES, cot.ES.ES, em.ES.ES
Glyma.09G082800	Endosperm	9	cot.ES.ES, em.ES.ES
Glyma.10G128200	Endosperm	9	cot.ES.ES, em.ES.ES
Glyma.11G172400	Endosperm	9	em.ES.ES
Glyma.11G201000	Endosperm	9	hrt.ES.ES, cot.ES.ES, em.ES.ES
Glyma.14G109500	Endosperm	9	hrt.ES.ES, cot.ES.ES, em.ES.ES
Glyma.15G110200	Endosperm	9	cot.ES.ES, em.ES.ES
Glyma.16G092400	Endosperm	9	em.ES.ES
Glyma.17G255400	Endosperm	9	hrt.ES.ES, cot.ES.ES, em.ES.ES
Glyma.18G261300	Endosperm	9	hrt.ES.ES, cot.ES.ES, em.ES.ES
LEC1(Glyma.15G118800, Glyma.09G014100)	Seed storage	10, 11, 12, 13	TF storage (Qi et al., 2018)
Glyma.09G246100	Seed storage	10, 11, 12, 13	Oleoyl coA (SoyCyc)
Glyma.13G123500	Seed storage	10, 11, 12, 13	Protein storage (Li et al., 2019)
Glyma.20G111000	Seed storage	10, 11, 12, 13	Linolei acid biosynthesis (SoyCyc)
Glyma.20G148200	Seed storage	10, 11, 12, 13	Protein storage (Li et al., 2019)
ABI3b (Glyma.08G357600)	Seed storage	10, 11, 12, 13	TF storage (Qi et al., 2018)
Glyma.09G260200	Seed storage	10, 11, 12, 13	Oleoyl coA (SoyCyc)
Glyma.10G278000 (FAD2-1)	Seed storage	10, 11, 12, 13	Linolei acid biosynthesis (SoyCyc)
